# Molecular heterogeneity and differential metabolic signatures in thymic adipocytes

**DOI:** 10.64898/2026.01.14.699556

**Authors:** Joon Schwakopf, Amber R. Syage, Anca Franzini, Katherine E. Varley, Dean Tantin

## Abstract

Adipocyte depots throughout the body are physiologically and molecularly distinct. With age, adipocytes increase in and around aged thymi. However, thymic adipocytes completely lack molecular characterization. We developed and optimized methods to isolate adipocyte nuclei from mouse thymi of different ages and sexes. Single-nucleus multiomic analysis of male and female mice aged 4-9 months reveals that thymic adipocytes are heterogeneous, with at least two distinct populations. One subpopulation harbors a transcription and chromatin signature consistent with beige/brown fat. A larger subpopulation more strongly resembles classic white adipose tissue and expresses genes associated with epithelial-to-mesenchymal transition (EMT) and antigen presentation. Analysis of differentially open chromatin in the white compared to beige adipose population identifies binding sites for Foxn1 and HIF-1α/Arnt, consistent with a situation in which thymic white adipose cells emerge from thymic epithelial cells, possibly under hypoxic conditions. Immunofluorescence microscopy confirmed the expression of UCP1 protein in cells within the thymic parenchyma, most prominently in subcapsular cortical regions. This resource reveals a complex milieu of thymic adipocytes and identifies multiple avenues for directly probing their ontogeny, dynamics and functional significance.
