## Supplemental Table 4 for "Molecular heterogeneity and differential metabolic signatures in thymic adipocytes"

### Sheet: thAD_vs_gWAT_DEGs_042026
Schwakopf et al. Supp. Table S4: differentially expressed genes associated with ThyAd and gWAT tissue in 16-week-old male mice
	p_val	avg_log2FC	pct.1 (ThyAd)	pct.2 (gWAT)	p_val_adj
Rassf9	1.51799759963827e-57	3.98279	0.166	0.011	2.07540631822544e-53
Hmcn1	7.33240737424533e-32	3.52176	0.116	0.012	1.00248673620682e-27
3222401L13Rik	1.8540862343356e-17	3.43749	0.056	0.005	2.53490669958364e-13
Themis	5.05700470444457e-22	3.38024	0.078	0.008	6.91393683191662e-18
Esrrg	1.2901559422323e-17	3.29809	0.062	0.007	1.76390120422e-13
Zfp618	2.3381932110838e-15	3.25692	0.053	0.005	3.19677775819377e-11
Robo2	2.19880965331969e-16	3.21193	0.069	0.009	3.00621255801869e-12
Pank1	4.46485895097217e-26	3.14085	0.1	0.011	6.10435515776915e-22
Ppara	2.92052951177116e-28	3.13748	0.169	0.033	3.99294794849354e-24
2610203C22Rik	1.95270516811771e-19	3.09645	0.075	0.009	2.66973850585053e-15
Ntrk3	2.18834027070798e-18	3.09645	0.075	0.009	2.99189881811195e-14
Hdac9	3.38124320859169e-12	3.00212	0.097	0.025	4.62283571478656e-08
Inka2	1.36653413453183e-14	2.95895	0.059	0.008	1.86832546873192e-10
Ppargc1b	3.19530741474165e-17	2.94889	0.112	0.024	4.36862429743479e-13
Fhod3	4.68440261361746e-12	2.91203	0.056	0.009	6.4045152533378e-08
Dll4	9.19902205303005e-20	2.887	0.091	0.013	1.25769029509027e-15
Gm12940	2.3236838928577e-17	2.88233	0.075	0.01	3.17694061831505e-13
Tnfrsf21	3.8889991296513e-21	2.84011	0.1	0.015	5.31703961005926e-17
Gm12002	2.57090579449328e-68	2.83896	0.366	0.065	3.51494240223121e-64
Erbb4	3.12250030388767e-20	2.83772	0.119	0.023	4.26908241547522e-16
Cidea	2.00530937570083e-19	2.82515	0.088	0.012	2.74165897845818e-15
Stxbp6	1.67842805213604e-39	2.79615	0.241	0.048	2.2947468328804e-35
Ackr3	2.12420829537236e-11	2.7916	0.05	0.007	2.90421758143309e-07
Zw10	2.12420829537236e-11	2.7916	0.05	0.007	2.90421758143309e-07
Pcdh12	3.53791124864713e-13	2.77452	0.059	0.009	4.83703225915036e-09
Grk3	1.93660828138369e-12	2.75942	0.056	0.008	2.64773084230779e-08
Spry1	2.45282581109554e-16	2.73388	0.078	0.012	3.35350344892982e-12
Ttll7	2.71945124647201e-16	2.71458	0.088	0.015	3.71803374417653e-12
Rapgef2	6.08409434550181e-116	2.71449	0.647	0.141	8.31817378917007e-112
Asxl3	7.82744326917283e-10	2.70052	0.05	0.009	1.07016804376131e-05
Trpm3	2.1921246881769e-35	2.69239	0.203	0.037	2.99707287367546e-31
Slc10a6	4.02018838976446e-12	2.68141	0.053	0.008	5.49640156648597e-08
Eva1a	7.34671463177273e-15	2.68141	0.072	0.011	1.00444282445597e-10
Cecr2	9.38706460550699e-55	2.67831	0.294	0.051	1.28339947286492e-50
Col8a1	5.12316215228442e-13	2.67422	0.081	0.017	7.00438729460325e-09
Epha4	1.28229696892709e-28	2.65445	0.15	0.025	1.75315641591712e-24
P4ha1	6.69278880635746e-32	2.65065	0.166	0.027	9.15038085605192e-28
Tspan7	7.85275057789218e-54	2.62422	0.362	0.083	1.07362805900942e-49
Xkr6	2.79181387410594e-11	2.62252	0.053	0.008	3.81696792867764e-07
Slc25a27	6.77861176192561e-11	2.62252	0.053	0.009	9.2677180009047e-07
Bbs9	6.30412155536706e-44	2.61474	0.262	0.051	8.61899499049784e-40
4930402D18Rik	5.94316610894529e-12	2.60169	0.062	0.011	8.12549670415e-08
Slc4a4	5.96688843705379e-15	2.60169	0.1	0.022	8.15792987113994e-11
Slc28a2	7.91377884079753e-56	2.59215	0.331	0.065	1.08197184311384e-51
Gm4258	4.27055319425233e-22	2.5786	0.125	0.023	5.83870032718178e-18
Nim1k	6.01229669252331e-12	2.5604	0.059	0.01	8.22001203801786e-08
Zfp26	1.38578677133712e-11	2.5604	0.059	0.01	1.89464767377212e-07
Rab31	3.47870451121534e-15	2.54391	0.084	0.015	4.75608480773361e-11
Adamtsl3	3.14360593467842e-11	2.53702	0.056	0.009	4.29793803389233e-07
Cd274	2.28233615949987e-13	2.53085	0.072	0.013	3.12040999726823e-09
Bmp6	1.20544001662407e-69	2.5204	0.484	0.12	1.64807759072843e-65
Gata2	2.66748892295179e-16	2.49699	0.094	0.018	3.64699085545969e-12
Abca8b	2.40934589222832e-13	2.49073	0.069	0.012	3.29405770385456e-09
Dach1	1.44384133138849e-77	2.47423	0.606	0.178	1.97401986827434e-73
Satb1	2.28871559700134e-26	2.46991	0.15	0.027	3.12913196422023e-22
Rftn1	6.50054217371521e-46	2.46918	0.281	0.056	8.88754125990344e-42
Gm26510	4.48666279366289e-17	2.4664	0.109	0.023	6.1341653714959e-13
Ceacam1	7.9232715643361e-10	2.45902	0.053	0.01	1.08326968827603e-05
Calcrl	1.42562401484368e-40	2.45796	0.244	0.047	1.94911315309427e-36
C430049B03Rik	2.16968342690612e-12	2.45491	0.072	0.014	2.96639118126604e-08
Hecw2	7.96774871371405e-53	2.45491	0.312	0.06	1.08935060413898e-48
Cmtm8	6.19002387603881e-17	2.45112	0.106	0.022	8.46300064332027e-13
Ntf3	4.53237892564005e-13	2.43934	0.075	0.014	6.19666846713507e-09
Tal1	3.91289390198829e-09	2.42903	0.05	0.009	5.3497085427984e-05
Samd5	1.61973015247855e-14	2.42766	0.094	0.02	2.21449506446867e-10
Ccdc85a	3.9269253671762e-80	2.42125	0.625	0.193	5.3688923620033e-76
Gimap9	1.45080210186464e-10	2.41838	0.059	0.011	1.98353663366933e-06
Adra1a	1.45080210186464e-10	2.41838	0.059	0.011	1.98353663366933e-06
Prkd1	1.30806089251195e-51	2.4147	0.409	0.112	1.78838085224234e-47
Prickle1	1.60613591930831e-22	2.41056	0.134	0.026	2.19590902887832e-18
Hace1	5.7019363270618e-23	2.40457	0.147	0.03	7.7956873463589e-19
Slc43a3	1.2504679237775e-26	2.38221	0.175	0.037	1.70963974538859e-22
Dlg2	3.75438641043492e-16	2.38091	0.159	0.048	5.13299710034662e-12
Ints6l	9.90956169419719e-20	2.38024	0.122	0.024	1.35483527483064e-15
2610307P16Rik	1.56959318710349e-12	2.37656	0.084	0.019	2.14594780540789e-08
Efnb2	2.61537392572682e-33	2.37169	0.231	0.051	3.57573923125371e-29
Gm20732	1.8352557571251e-21	2.37131	0.138	0.028	2.50916167114143e-17
Fnbp1l	5.90778850005035e-44	2.35476	0.306	0.069	8.07712843726883e-40
Akap1	2.3154713005579e-14	2.35395	0.119	0.031	3.16571236212276e-10
Klf12	1.35357199254466e-12	2.35171	0.078	0.016	1.85060362820706e-08
Cd38	5.31619180356056e-22	2.34974	0.156	0.035	7.268297433828e-18
Spred2	2.34610623810169e-41	2.34289	0.294	0.067	3.20759644873263e-37
Colgalt2	4.76209140665051e-13	2.33746	0.075	0.014	6.51073137117257e-09
Mcc	1.10848744071632e-66	2.33492	0.531	0.151	1.51552402894735e-62
Ap4e1	2.18260453951167e-11	2.33461	0.069	0.014	2.98405692642035e-07
Emcn	1.15810029716324e-60	2.33309	0.416	0.095	1.58335472628158e-56
1700025G04Rik	1.27990294310322e-15	2.33092	0.119	0.029	1.74988330381072e-11
4930599N23Rik	8.16701069245816e-09	2.32593	0.05	0.01	0.000111659
Ephb1	1.39692374640615e-16	2.32201	0.106	0.022	1.90987414608648e-12
Mettl15	1.64760196433711e-08	2.31884	0.056	0.013	0.00022526
Med26	2.46822627083931e-10	2.31884	0.062	0.013	3.37455895749151e-06
Als2cl	2.46822627083931e-10	2.31884	0.062	0.013	3.37455895749151e-06
4732471J01Rik	7.54946289914821e-17	2.31884	0.112	0.024	1.03216256757154e-12
Nxpe2	6.66190684014477e-09	2.31218	0.053	0.011	9.10815903184592e-05
Wdr44	3.32798498373754e-16	2.31218	0.103	0.021	4.55002106976596e-12
Enah	4.68521581958208e-30	2.30355	0.219	0.05	6.40562706853262e-26
Pitpnc1	3.16797681191429e-89	2.29874	0.631	0.167	4.33125789724921e-85
Efna1	1.92772675107017e-10	2.29809	0.066	0.014	2.63558801406314e-06
Tmtc1	1.2793378617477e-32	2.29576	0.228	0.051	1.74911072458146e-28
Ptprg	1.08720857350025e-93	2.29119	0.713	0.223	1.48643156168954e-89
Il15	1.66097105746583e-14	2.2891	0.1	0.022	2.27087962976728e-10
Zfp715	3.85909649809715e-09	2.27932	0.059	0.013	5.27615673219842e-05
Zfp758	1.62213733932013e-08	2.27702	0.05	0.01	0.000221779
Slc35d1	1.27252134039784e-08	2.26638	0.053	0.011	0.000173979
Rasal2	6.39817498936731e-78	2.25949	0.588	0.16	8.74758484546298e-74
Pot1a	5.25454648623359e-09	2.25692	0.056	0.012	7.18401595597857e-05
Atad2	5.25454648623359e-09	2.25692	0.056	0.012	7.18401595597857e-05
Samd12	1.0192235681888e-38	2.25639	0.309	0.078	1.39348246242772e-34
Klhl28	5.03967606432172e-13	2.25399	0.084	0.018	6.89024511514066e-09
Fat4	3.30054254923493e-22	2.25399	0.159	0.036	4.512501773314e-18
Fzd6	7.76613395881547e-19	2.2521	0.128	0.028	1.06178583484925e-14
Rbm41	7.21871439805348e-08	2.24845	0.053	0.012	0.000986943
Myo10	3.90516527400566e-68	2.24669	0.519	0.137	5.33914196262054e-64
Stard8	1.17693816777303e-12	2.24329	0.088	0.02	1.60910986297929e-08
Acvr2a	4.64036596523862e-25	2.24004	0.216	0.058	6.34430834767424e-21
Mapk8	2.11450840633474e-14	2.23982	0.103	0.024	2.89095589314085e-10
Ifi203	3.34675407425013e-39	2.2375	0.269	0.058	4.57568217031478e-35
Atr	2.48524534406214e-11	2.23663	0.075	0.016	3.39782743440176e-07
Usp37	8.4833825790049e-15	2.23585	0.106	0.024	1.15984806620155e-10
Gm29007	5.54388138203343e-11	2.23396	0.066	0.013	7.5795946255161e-07
Gm4070	4.4443790547338e-14	2.23396	0.097	0.022	6.07635504363205e-10
Efr3b	2.91870441727428e-27	2.23396	0.191	0.042	3.9904526792974e-23
Aig1	1.17819169853288e-15	2.23211	0.109	0.024	1.61082369023415e-11
Alkbh1	5.74482828830708e-08	2.22972	0.05	0.011	0.000785433
Cdh23	5.55382369809515e-21	2.22972	0.147	0.033	7.59318776003569e-17
Zmym6	1.15865128191251e-09	2.2277	0.066	0.015	1.58410803263079e-05
Sncaip	8.77213060024901e-39	2.22573	0.275	0.062	1.19932569566605e-34
Eda	5.28443441484789e-08	2.22518	0.078	0.024	0.000722488
Gja1	3.91642105511252e-17	2.21983	0.141	0.036	5.35453086654984e-13
Arhgap18	2.36121536832544e-59	2.21793	0.488	0.139	3.22825365157455e-55
Shroom4	5.46267403759823e-27	2.21349	0.206	0.049	7.4685679442043e-23
Iqsec2	3.31612457093536e-10	2.21193	0.072	0.017	4.53380551338283e-06
Zfp397	1.03634827159709e-11	2.21193	0.078	0.017	1.41689535692754e-07
Plcb4	1.01545942813084e-84	2.20927	0.681	0.222	1.38833613014048e-80
Spice1	3.99058305732694e-09	2.20893	0.059	0.013	5.45592515597739e-05
Exoc6	6.14015783311573e-41	2.20862	0.306	0.073	8.39482378943583e-37
Zfp398	8.16545825716697e-11	2.20748	0.075	0.017	1.11638145291987e-06
Cped1	4.0330698799016e-88	2.20166	0.672	0.198	5.51401313980147e-84
Lrrc3b	4.38674647937287e-11	2.20029	0.075	0.017	5.99755978659859e-07
St6galnac3	2.20412955015728e-35	2.1939	0.3	0.08	3.01348592097503e-31
Lnx1	3.47683433013863e-50	2.1932	0.388	0.097	4.75352789616553e-46
Zdhhc17	5.54875989861023e-28	2.19267	0.188	0.039	7.5862645333799e-24
Epb41	8.96410868011842e-68	2.19131	0.484	0.117	1.22557293874579e-63
Susd6	3.49183017156058e-40	2.19109	0.312	0.077	4.77403021055763e-36
Phlpp1	1.06494518708202e-37	2.1889	0.316	0.084	1.45599305977854e-33
Syne1	2.07384288073104e-56	2.186	0.45	0.121	2.83535798653547e-52
8030462N17Rik	2.15364357932974e-18	2.18499	0.125	0.027	2.94446150165963e-14
St6galnac2	5.82075060878067e-08	2.18391	0.05	0.011	0.000795813
Psen1	1.87764489007027e-11	2.18218	0.078	0.018	2.56711609370408e-07
Afdn	5.57955879383961e-68	2.17918	0.569	0.172	7.62837278293752e-64
Per2	1.75240706025884e-08	2.17445	0.056	0.013	0.000239589
Grasp	1.75240706025884e-08	2.17445	0.056	0.013	0.000239589
Akt3	7.85768336372505e-40	2.17321	0.372	0.111	1.07430246948849e-35
St8sia4	2.24755195793156e-37	2.17104	0.3	0.076	3.07285303688402e-33
Zfp280c	5.15527421950976e-08	2.17045	0.056	0.014	0.000704829
Papolg	7.18002181417687e-09	2.17045	0.059	0.014	9.81652582434262e-05
Snx25	8.73687909755146e-16	2.17045	0.112	0.026	1.19450611021723e-11
Kbtbd2	1.51192416010967e-12	2.168	0.091	0.021	2.06710271170195e-08
Atp11c	1.28504308913282e-29	2.16498	0.244	0.063	1.75691091146239e-25
Clic5	1.84997033837464e-36	2.1642	0.284	0.07	2.52927944662581e-32
Gimap8	8.8937354204832e-18	2.16357	0.128	0.029	1.21595150668846e-13
Nbdy	3.50705094671313e-09	2.16058	0.066	0.016	4.7948400543462e-05
Pbld1	1.81106077841534e-15	2.15965	0.106	0.023	2.47608229624946e-11
Arhgap31	1.25223969921229e-70	2.15938	0.562	0.158	1.71206211676304e-66
Lrrc8c	1.42403759144754e-36	2.15892	0.281	0.068	1.94694419502708e-32
Pde10a	4.91000251709349e-10	2.15785	0.069	0.016	6.71295544137021e-06
Zfp942	3.44576810881808e-10	2.15535	0.072	0.017	4.71105415837608e-06
Sybu	7.224614494599e-14	2.15417	0.122	0.033	9.87749293701576e-10
Rap1gds1	2.83243778438028e-24	2.15304	0.219	0.061	3.87250893880471e-20
Ptprm	2.58480393192429e-97	2.1441	0.775	0.255	3.53394393572689e-93
Plxna2	3.41606877843782e-48	2.14345	0.375	0.094	4.67044923388019e-44
Kansl1l	4.52976703444005e-22	2.14112	0.194	0.053	6.19309748948644e-18
Dclk2	1.69759086595198e-08	2.13952	0.05	0.01	0.000232095
Mb21d2	5.19920069456044e-07	2.13709	0.05	0.012	0.00710835
Ankrd44	4.80436795042882e-46	2.13345	0.372	0.097	6.56853186182628e-42
Ammecr1	5.52482671155889e-07	2.13298	0.053	0.014	0.00755354
Coro6	5.23206584685182e-08	2.13298	0.056	0.014	0.000715328
Ablim3	1.99061312450203e-77	2.12653	0.628	0.186	2.72156626381917e-73
Itpr2	4.67443172548372e-37	2.12447	0.344	0.1	6.39088305508135e-33
Rcsd1	2.03116598056964e-19	2.12199	0.156	0.039	2.77701012863481e-15
Dpf3	1.13352822576237e-12	2.11848	0.094	0.022	1.54975979026231e-08
2610035D17Rik	4.62274836502104e-23	2.11848	0.178	0.043	6.32022156465676e-19
Fbxl7	5.36964447013219e-61	2.11385	0.531	0.16	7.34137791956474e-57
Synj1	1.2421588770733e-18	2.11095	0.144	0.035	1.69827961673462e-14
Prex2	6.26968631919535e-81	2.10705	0.641	0.186	8.57191513560389e-77
Fam168a	2.37061650057224e-23	2.10528	0.2	0.053	3.24110687958236e-19
Adgrl4	3.81136765466579e-72	2.09988	0.606	0.182	5.21090185745907e-68
Tubgcp5	2.17783149782836e-08	2.09645	0.059	0.014	0.000297753
Ptger4	8.90837958886988e-09	2.09645	0.062	0.015	0.000121795
Atg4a	3.64191960527802e-09	2.09645	0.066	0.016	4.97923248433611e-05
Cadps2	4.04747559226028e-08	2.09645	0.066	0.018	0.000553371
Gbp5	6.26523647846327e-12	2.09645	0.078	0.017	8.56583131335499e-08
Tead4	4.00699508501781e-11	2.09645	0.081	0.019	5.47836368023634e-07
Hes1	6.97999806234792e-10	2.09645	0.081	0.022	9.54305335084208e-06
Ralgapa1	1.08832642787531e-70	2.09645	0.556	0.153	1.48795989219113e-66
Pkp4	1.5631586773521e-69	2.0951	0.634	0.214	2.13715054367579e-65
Dock4	5.13012369629226e-62	2.09133	0.509	0.142	7.01390511757078e-58
Yes1	7.41400089405666e-29	2.08872	0.244	0.064	1.01364220223543e-24
Nr3c2	2.43527146255942e-27	2.08611	0.278	0.086	3.32950314361124e-23
Fmnl3	1.74538890455317e-19	2.08505	0.166	0.043	2.38629571030509e-15
Stard9	2.82295798587742e-22	2.08448	0.172	0.041	3.85954815829161e-18
Rsbn1l	8.04551221864177e-21	2.08407	0.166	0.041	1.0999824305327e-16
Cd46	1.24841325228677e-12	2.07896	0.106	0.028	1.70683059852648e-08
Cttnbp2nl	3.08835330154483e-12	2.07476	0.094	0.023	4.22239663387209e-08
Itga1	4.72632343890097e-75	2.07476	0.619	0.182	6.46182940566541e-71
Tbc1d22a	4.72477493471673e-33	2.07408	0.259	0.064	6.45971229074472e-29
Notch4	4.62884825140265e-11	2.07179	0.084	0.021	6.3285613293177e-07
Jam2	4.63547637844229e-39	2.07179	0.306	0.076	6.3376233046063e-35
Nxpe4	1.9577085825545e-32	2.07092	0.275	0.072	2.67657917406851e-28
Trp53inp1	6.08143682787801e-11	2.06897	0.078	0.018	8.31454043107482e-07
Stk38l	6.08143682787801e-11	2.06897	0.078	0.018	8.31454043107482e-07
Rasgrp3	4.66873212541672e-41	2.06474	0.331	0.084	6.38309056186973e-37
Vav3	9.33389595203926e-33	2.06361	0.312	0.092	1.27613025456281e-28
Rnf169	2.3544419713108e-26	2.05946	0.212	0.053	3.21899306317613e-22
Cd200	2.69318222685867e-38	2.05841	0.322	0.085	3.68211874056117e-34
Nup98	2.24234025273752e-19	2.05832	0.159	0.041	3.06572759354274e-15
Csgalnact1	1.27726853748855e-25	2.05746	0.197	0.047	1.74628154445434e-21
2700049A03Rik	2.19180258901569e-07	2.05692	0.053	0.013	0.00299663
Itpkb	1.4065369200267e-59	2.05646	0.541	0.166	1.9230172770605e-55
Psd3	4.48875778503478e-50	2.05527	0.456	0.136	6.13702964369955e-46
Maml1	3.2136612325737e-07	2.05463	0.05	0.012	0.00439372
Ets2	2.27811492293915e-29	2.05251	0.256	0.069	3.1146387226424e-25
Igf1r	9.33145367246586e-39	2.05052	0.359	0.106	1.27579634609953e-34
Ptbp2	2.38110527710296e-20	2.04915	0.169	0.043	3.25544713485516e-16
R3hcc1l	9.45408952132851e-17	2.04809	0.131	0.032	1.29256311935603e-12
Dapk2	4.06682388635875e-18	2.04492	0.15	0.038	5.56016161742968e-14
Cadm1	1.06190625845665e-08	2.042	0.069	0.018	0.000145184
Adgrl2	1.15431222332073e-28	2.03967	0.288	0.088	1.57817567172411e-24
Tmem44	1.06920567110591e-08	2.03756	0.069	0.018	0.000146182
Mdfic	8.16123418881113e-28	2.03756	0.244	0.065	1.11580393829426e-23
Naa16	1.29367206185372e-17	2.03452	0.156	0.042	1.7687084429664e-13
Zfp366	8.7990237209372e-37	2.03361	0.328	0.091	1.20300252312653e-32
Lnpk	6.32999076881832e-08	2.03232	0.062	0.016	0.000865436
Bcl2l11	3.76003100633747e-09	2.03232	0.066	0.016	5.14071439186459e-05
Fcho2	3.12562344464177e-52	2.02996	0.469	0.139	4.27335237351423e-48
Zbtb16	3.11893810100003e-70	2.02672	0.591	0.176	4.26421217168724e-66
Rps6ka2	9.00144841073138e-07	2.02606	0.053	0.014	0.0123068
Lmcd1	3.64688527281166e-12	2.02245	0.103	0.027	4.9860215449881e-08
Raph1	6.85815356181679e-21	2.01672	0.209	0.063	9.37646754971591e-17
Zfp426	8.80752838189986e-07	2.01399	0.05	0.013	0.0120417
Trmt11	8.80752838189986e-07	2.01399	0.05	0.013	0.0120417
Tie1	2.11442055507168e-19	2.01331	0.169	0.045	2.890835782894e-15
Cdk17	1.18653049301439e-45	2.01279	0.356	0.088	1.62222449004927e-41
Suco	1.63453927206026e-11	2.00899	0.106	0.03	2.23474209276079e-07
Ndfip2	3.55168069524947e-12	2.00899	0.097	0.024	4.85585784654508e-08
Xdh	1.97485578378463e-47	2.00838	0.506	0.181	2.70002282759035e-43
Kcnq1ot1	8.33493538805729e-24	2.00702	0.212	0.058	1.13955236625519e-19
Add3	1.14322472927718e-14	2.00625	0.15	0.046	1.56301684986776e-10
Mndal	1.13361842652448e-26	2.0053	0.266	0.08	1.54988311274427e-22
4632427E13Rik	1.83731186296319e-11	2.00453	0.103	0.029	2.51197277904328e-07
Sp4	3.35828655142579e-08	2.00334	0.075	0.022	0.000459145
Kdr	2.30792097827128e-48	2.00091	0.466	0.145	3.15538956149249e-44
Tmlhe	3.11502596641315e-10	2.00024	0.081	0.021	4.25886350128006e-06
Ndufa5	8.54931768095936e-08	-2.00077	0.038	0.145	0.00116886
Rpl7a	7.43200768826702e-14	-2.00453	0.069	0.256	1.01610409113987e-09
Phyh	2.84646324943706e-07	-2.00789	0.022	0.116	0.00389168
Rps11	1.59087978638642e-26	-2.01671	0.144	0.451	2.17505084394751e-22
Acly	8.11023846003682e-08	-2.01903	0.031	0.136	0.00110883
Rpl36al	8.87489330695786e-10	-2.02508	0.044	0.178	1.21337541292728e-05
Gpd1	9.70659775927499e-11	-2.04821	0.038	0.181	1.32708604564808e-06
Myl6	1.20694875325091e-30	-2.05389	0.188	0.517	1.65014033544464e-26
Selenow	3.99993690625921e-12	-2.05813	0.059	0.225	5.46871373823759e-08
Rpl37	4.07440027862059e-19	-2.05851	0.094	0.338	5.57052006093007e-15
Sfxn1	1.1935918551899e-09	-2.05926	0.047	0.18	1.63187878441563e-05
Ubb	3.75287019488393e-20	-2.06183	0.103	0.357	5.13092413044531e-16
Pabpc1	7.11965668077179e-14	-2.06264	0.072	0.259	9.7339946139512e-10
Rpl35	3.01236050623365e-14	-2.06705	0.075	0.266	4.11849928412265e-10
Acat1	1.59655946286085e-07	-2.07013	0.034	0.137	0.00218282
Atp5j	3.14813176272032e-14	-2.07655	0.078	0.269	4.30412574599123e-10
Lmo4	8.78636736525162e-08	-2.07711	0.025	0.127	0.00120127
Atp5mpl	1.13842580385859e-09	-2.08412	0.041	0.172	1.55645575903547e-05
Eef1a1	1.6104348122754e-49	-2.10691	0.256	0.672	2.20178647534293e-45
Sqstm1	1.36460985762031e-07	-2.10945	0.031	0.133	0.00186569
Nap1l1	2.04698340629244e-11	-2.11095	0.053	0.208	2.79863571308302e-07
Cox7a2	1.80912570273794e-13	-2.11831	0.062	0.243	2.47343666078331e-09
Pdhb	6.15322697895992e-07	-2.13237	0.028	0.12	0.00841269
Ndufb4	1.45724801612299e-09	-2.13237	0.038	0.166	1.99234948764336e-05
Rpl6	4.20788759807358e-20	-2.13911	0.103	0.355	5.7530239240862e-16
Uqcrfs1	8.27913734038252e-08	-2.14802	0.031	0.136	0.00113192
Grcc10	8.20337344037693e-07	-2.15989	0.025	0.114	0.0112157
Rps18	1.69464901289398e-20	-2.16522	0.094	0.348	2.31692413042865e-16
Anxa2	5.51418914310436e-09	-2.16889	0.038	0.159	7.53899939645228e-05
Tomm7	2.93796542643357e-08	-2.17033	0.034	0.145	0.000401679
Eif1	5.50921958766006e-31	-2.1707	0.134	0.472	7.53220502024884e-27
Glrx3	1.30364119853382e-09	-2.17178	0.031	0.158	1.78233824663543e-05
Rpl10a	1.04842042300755e-14	-2.17204	0.059	0.252	1.43340040233592e-10
Ephx2	3.38373926354112e-10	-2.18631	0.034	0.169	4.62624832111341e-06
Timm13	1.26413538140596e-06	-2.18895	0.019	0.102	0.0172833
Naca	6.39812223511187e-14	-2.19071	0.059	0.243	8.74751271984495e-10
Rpl38	4.52041223114258e-26	-2.19861	0.112	0.415	6.18030760241813e-22
Rps26	5.72892892824124e-26	-2.21488	0.116	0.416	7.83259163069142e-22
Hint1	4.62883511303068e-08	-2.22219	0.031	0.138	0.000632854
Rps28	5.98982731900597e-21	-2.23012	0.088	0.344	8.18929191054496e-17
Psmb3	1.05532559075537e-06	-2.23894	0.022	0.108	0.0144284
Ndufs2	9.4045459904487e-08	-2.23983	0.028	0.13	0.00128579
Net1	3.60258859170577e-08	-2.24696	0.025	0.131	0.000492546
Ndufb9	1.99754753953259e-14	-2.24696	0.05	0.237	2.73104699604896e-10
Glul	2.51552401159425e-25	-2.24714	0.088	0.387	3.43922442865165e-21
Rps2	1.51041439110188e-24	-2.24784	0.116	0.403	2.06503855551448e-20
Dgat2	5.28522003372899e-16	-2.25438	0.041	0.242	7.22595283011428e-12
Bcat2	4.81775681472504e-07	-2.26549	0.019	0.107	0.00658684
Cox6b1	2.60289079403093e-19	-2.27112	0.075	0.316	3.55867229359909e-15
Rpl14	3.256379477559e-18	-2.28067	0.069	0.296	4.45212202171867e-14
Atp5g2	7.10303509440163e-11	-2.28602	0.038	0.18	9.7112695810659e-07
Mknk2	1.63655936998708e-08	-2.28898	0.028	0.139	0.00022375
Swi5	2.49506727711438e-09	-2.29013	0.034	0.158	3.41125598127078e-05
Atp5f1	5.48610230927147e-12	-2.29128	0.041	0.197	7.50059907723595e-08
Pank3	1.83826841927425e-13	-2.29587	0.053	0.23	2.51328058283175e-09
Ech1	6.15260947906286e-12	-2.30076	0.034	0.189	8.41184767977474e-08
Hspe1	1.18826349598847e-10	-2.30808	0.038	0.178	1.62459385171544e-06
Iscu	1.34208762710378e-06	-2.31051	0.019	0.102	0.018349
Idh1	1.4863143940614e-09	-2.31577	0.031	0.156	2.03208903956075e-05
Ldha	1.07213609350157e-17	-2.32821	0.047	0.267	1.46582446703535e-13
Btf3	1.02799167838403e-09	-2.33261	0.034	0.162	1.40547022268665e-05
Pomp	2.2667368716491e-07	-2.33725	0.025	0.121	0.00309908
Atp5a1	4.62439976777151e-17	-2.33854	0.062	0.278	6.32247936249721e-13
Ndufa3	2.96968158573372e-09	-2.33893	0.031	0.152	4.06014866401514e-05
Rplp0	1.41046217696364e-22	-2.34886	0.072	0.341	1.92838388834469e-18
Gng5	1.66625239608205e-09	-2.36298	0.031	0.155	2.27810027592338e-05
Agpat2	4.14723713587661e-09	-2.37604	0.025	0.142	5.6701026121705e-05
Ndufa4	6.98486945050825e-22	-2.37666	0.088	0.35	9.54971351273488e-18
Uqcr10	5.9819820659418e-13	-2.37725	0.041	0.208	8.17856588055563e-09
Atp5j2	4.53892911656173e-15	-2.37928	0.047	0.238	6.2056238881632e-11
Ndufb8	1.72709507905092e-13	-2.38736	0.044	0.217	2.36128439207842e-09
Bnip3	3.20940157480402e-15	-2.40884	0.053	0.247	4.38789383307206e-11
Atp5l	8.21045420247562e-21	-2.415	0.072	0.324	1.12253329856247e-16
Prdx1	1.10246515397706e-21	-2.41545	0.069	0.329	1.50729035851744e-17
Rps19	5.51856012352182e-37	-2.42384	0.131	0.506	7.54497540087903e-33
Hspa9	1.11185777197671e-11	-2.42487	0.041	0.193	1.52013194584656e-07
Eef2	2.39330467759735e-19	-2.42996	0.059	0.296	3.27212615521109e-15
Ndufs5	1.41068750952605e-11	-2.43673	0.038	0.187	1.92869196302401e-07
Rpl24	8.15714588691773e-27	-2.45255	0.097	0.399	1.11524498565939e-22
Gm10076	2.0665501602919e-10	-2.45814	0.031	0.166	2.82538737915109e-06
Rpl11	9.59073209245499e-29	-2.46069	0.106	0.423	1.31124489168045e-24
Ndufb6	9.11273487035418e-08	-2.46688	0.016	0.111	0.00124589
Ywhab	5.95202302026166e-23	-2.47123	0.072	0.343	8.13760587330174e-19
C3	7.08902601270931e-10	-2.47846	0.019	0.141	9.69211636457617e-06
Car5b	2.6060007105823e-14	-2.47846	0.034	0.214	3.56292417150812e-10
Tmem120a	2.15274945406525e-06	-2.48349	0.016	0.094	0.0294324
S100a1	1.08208079735116e-12	-2.48651	0.041	0.204	1.4794208661385e-08
Higd1a	2.17834977660121e-07	-2.4928	0.019	0.111	0.00297824
Eci1	1.06312968757119e-08	-2.49849	0.025	0.136	0.000145351
Micos13	2.53519776892328e-08	-2.49974	0.022	0.127	0.000346612
Ak2	3.43186279551104e-09	-2.5117	0.025	0.142	4.69204281402269e-05
Rpl10	9.292034666107e-25	-2.51608	0.081	0.365	1.27040697955015e-20
Atp5d	5.78199312640997e-10	-2.5212	0.028	0.156	7.90514100242771e-06
Rplp1	9.74756884441407e-74	-2.53929	0.272	0.762	1.33268761240829e-69
Rpl41	7.93450478654777e-54	-2.53997	0.194	0.639	1.08480549441681e-49
Ndufb11	3.52782622814358e-08	-2.5474	0.022	0.125	0.000482324
Ndufb3	2.04247022015427e-13	-2.5474	0.041	0.211	2.79246528499492e-09
Ndufb1-ps	7.00884224620238e-13	-2.5546	0.034	0.197	9.58248911900789e-09
Cox7c	1.08742179794672e-23	-2.55626	0.069	0.345	1.48672308215276e-19
Nudt4	4.98899264912243e-08	-2.55972	0.019	0.119	0.000682095
Pdha1	5.29774707261311e-08	-2.57597	0.019	0.118	0.000724308
Gstm1	8.96376749944228e-10	-2.59471	0.025	0.149	1.22552629252375e-05
Cox4i1	8.80968275440318e-32	-2.59572	0.097	0.438	1.204459826182e-27
Txn1	2.39081794701571e-12	-2.60167	0.034	0.191	3.26872629715987e-08
Atp5o	3.24151241203771e-15	-2.60584	0.041	0.23	4.43179576973796e-11
Col3a1	1.89949890270739e-07	-2.61779	0.013	0.102	0.00259699
Ndufa13	4.82610144812587e-11	-2.62054	0.028	0.168	6.59824589987768e-07
Mmd	1.61304942196597e-16	-2.62122	0.044	0.247	2.20536116971187e-12
Chchd10	1.48393945043196e-13	-2.62517	0.031	0.2	2.02884201663057e-09
Uba52	1.10154808470511e-08	-2.63535	0.019	0.126	0.000150604
Glrx5	1.37018700834616e-09	-2.64164	0.019	0.137	1.87331967781087e-05
Anapc13	2.50114421380786e-07	-2.64502	0.016	0.105	0.00341956
G0s2	1.10938391145821e-12	-2.64726	0.025	0.182	1.51674968374567e-08
Tomm6	2.56776030526547e-11	-2.65844	0.028	0.171	3.51064188935895e-07
Aldh2	1.02213753215129e-16	-2.65844	0.047	0.252	1.39746643395725e-12
Atp5c1	1.01849971639215e-15	-2.66415	0.038	0.231	1.39249281225135e-11
Grina	1.15862152314659e-07	-2.67173	0.016	0.109	0.00158407
Ndufa2	1.6673539749205e-18	-2.68027	0.044	0.267	2.2796063545113e-14
Cib2	5.7342183567046e-08	-2.68491	0.013	0.108	0.000783982
Npc2	2.8046452459634e-12	-2.68967	0.031	0.186	3.83451098028115e-08
Hint2	8.73167054411669e-09	-2.69982	0.019	0.128	0.000119379
Ndufa7	1.75637584685528e-13	-2.70229	0.034	0.203	2.40131705782054e-09
Aoc3	4.8619244199593e-12	-2.70315	0.022	0.17	6.64722306696835e-08
Ppp1r1a	2.41193342771129e-06	-2.70574	0.013	0.088	0.032976
Sdhb	1.00780285789955e-09	-2.70768	0.022	0.143	1.37786806732026e-05
Romo1	9.25956033230788e-15	-2.71733	0.025	0.204	1.26596708863313e-10
Msrb1	3.65168263211086e-11	-2.72231	0.022	0.16	4.99258049462197e-07
Ndufab1	4.85797687872738e-13	-2.72257	0.031	0.194	6.64182598859608e-09
Drap1	7.03143165026072e-08	-2.72373	0.016	0.112	0.000961337
Ndufa12	2.07172665763176e-09	-2.72373	0.022	0.14	2.83246468631414e-05
Cox6a1	5.87928725241302e-21	-2.7244	0.053	0.3	8.03816153149908e-17
Ndufc1	1.34796264592513e-12	-2.72489	0.031	0.189	1.84293452950884e-08
Chst1	4.95809662429551e-07	-2.74653	0.013	0.096	0.00677871
Tuba1b	2.14210986234025e-14	-2.7553	0.034	0.212	2.92869260379159e-10
Cox5b	5.43728072461758e-17	-2.75821	0.041	0.247	7.43385020669715e-13
Cdkn2c	3.34117732260431e-12	-2.75904	0.025	0.176	4.56805763546461e-08
Uqcrb	1.14169606888794e-14	-2.75961	0.038	0.219	1.56092686538359e-10
Taldo1	6.74126938305691e-16	-2.76153	0.038	0.232	9.2166635005154e-12
Acp5	5.27103021295135e-08	-2.7698	0.016	0.113	0.000720655
Hmgn1	6.51467714189838e-07	-2.77144	0.013	0.095	0.00890687
Vim	2.4412458351439e-15	-2.77391	0.031	0.218	3.33767130580873e-11
Cycs	4.07717334323992e-13	-2.77391	0.034	0.199	5.57431139487761e-09
Dynll2	3.70032638744219e-08	-2.78619	0.016	0.115	0.000505909
Mdh2	6.43806784805398e-11	-2.78619	0.019	0.152	8.8021263618594e-07
Dynlrb1	4.3646342474044e-10	-2.79533	0.022	0.147	5.96732794305129e-06
Aldh6a1	4.21729868049185e-19	-2.80079	0.034	0.26	5.76589075596846e-15
Ppa1	2.86659080839383e-16	-2.81413	0.034	0.232	3.91920295323605e-12
Bag1	1.86042291325068e-09	-2.81729	0.019	0.135	2.54357020699633e-05
Ndufa11	2.81930118640465e-07	-2.82003	0.013	0.099	0.00385455
Nop10	1.57390989980108e-08	-2.82638	0.013	0.115	0.000215185
Atp5k	2.19433264094427e-19	-2.82955	0.041	0.27	3.000091586699e-15
Rpl39	4.56056103328529e-29	-2.83133	0.069	0.384	6.23519904470765e-25
Nme2	5.74180527630723e-16	-2.83822	0.031	0.224	7.85019617376725e-12
Etfb	2.31086353293239e-20	-2.86933	0.05	0.29	3.15941262222517e-16
Cyb5a	3.09912737349447e-29	-2.87222	0.062	0.381	4.23712694504164e-25
Cyp2e1	4.69484930319629e-52	-2.87413	0.084	0.566	6.41879796732997e-48
C4b	6.69839138104229e-11	-2.88939	0.022	0.156	9.15804069616102e-07
Rpl36a	2.42099486163056e-17	-2.89485	0.038	0.246	3.30998417482131e-13
Steap4	6.52205767538134e-10	-2.89979	0.009	0.126	8.91695725378137e-06
Rpl36	6.64871879528064e-30	-2.90061	0.069	0.389	9.09012833690769e-26
Ppia	1.71937136341365e-36	-2.90064	0.094	0.46	2.35072452805915e-32
Hadh	1.23901737060651e-11	-2.91757	0.022	0.164	1.69398454909322e-07
Ddt	7.35092766845982e-08	-2.94356	0.013	0.106	0.00100502
Mdh1	7.06158445321608e-19	-2.9746	0.031	0.252	9.65459826443703e-15
Bscl2	3.34709547897142e-08	-2.99525	0.013	0.11	0.000457615
Ubl5	2.0365589393373e-08	-2.99947	0.013	0.113	0.000278438
Uqcr11	2.8835625792461e-22	-3.00369	0.038	0.291	3.94240675834526e-18
Igf1	9.90161677748093e-20	-3.04389	0.025	0.254	1.35374904581719e-15
Ppp1r14b	1.49942073124017e-09	-3.04514	0.006	0.116	2.05000802375156e-05
Atp5e	5.70569608737221e-20	-3.04546	0.034	0.266	7.80082769065529e-16
Cd63	7.51744585888357e-12	-3.05909	0.016	0.157	1.02778519782656e-07
Polr2l	1.16083790344377e-07	-3.06846	0.009	0.099	0.0015871
Echs1	5.6727392798319e-13	-3.06846	0.022	0.179	7.75576914338617e-09
Abcd2	1.13537827123437e-15	-3.07748	0.025	0.212	1.55228917243164e-11
Cox6c	5.149440603855e-27	-3.07769	0.053	0.35	7.04031519359056e-23
Mrap	2.50216615431114e-07	-3.08842	0.009	0.095	0.00342096
Pebp1	1.24238762636877e-07	-3.09337	0.009	0.098	0.00169859
Me1	5.1692048652618e-15	-3.09337	0.022	0.201	7.06733689178593e-11
Lamtor2	7.59725128643789e-08	-3.09831	0.009	0.101	0.0010387
Slc25a4	8.8011411267904e-11	-3.09995	0.016	0.145	1.20329201485478e-06
Atp5b	7.71648597712308e-35	-3.10077	0.059	0.418	1.05499796279227e-30
Dctn3	1.32755208919606e-07	-3.12272	0.009	0.098	0.00181503
Isoc1	3.04376203060026e-06	-3.12594	0.006	0.076	0.0416143
Bola3	1.04809854734385e-08	-3.13621	0.013	0.116	0.000143296
Mrpl17	3.03913298361846e-06	-3.13876	0.006	0.076	0.041551
Atp5md	2.43020737566782e-15	-3.14725	0.022	0.204	3.32257952401305e-11
Hp	2.7490202717056e-45	-3.14725	0.081	0.511	3.75846051547589e-41
Sod1	6.88765483585879e-27	-3.16211	0.041	0.334	9.41680169158613e-23
Rplp2	2.09351561557668e-80	-3.16228	0.153	0.727	2.86225454961644e-76
Aldh1a1	1.87742308416889e-06	-3.17033	0.006	0.079	0.0256681
Ndufb2	1.58998617372675e-09	-3.17033	0.013	0.126	2.17382909671921e-05
Lrg1	1.9715059553412e-10	-3.17657	0.016	0.141	2.69544294214248e-06
Thrsp	1.2858029804852e-46	-3.17713	0.088	0.518	1.75794983491936e-42
Cdo1	1.01319233906109e-58	-3.18233	0.069	0.584	1.38523656596433e-54
Gapdh	2.39834659482612e-20	-3.20885	0.034	0.269	3.27901946444627e-16
Cavin3	1.88754363367154e-11	-3.21643	0.016	0.152	2.58064965595573e-07
Fxyd1	3.43423798680152e-08	-3.2567	0.009	0.105	0.000469529
S100a11	8.55072444933679e-16	-3.26549	0.022	0.208	1.16905504671333e-11
Gpt2	1.80137648362825e-08	-3.26987	0.009	0.108	0.000246284
Gstz1	4.20630940309281e-18	-3.32046	0.022	0.231	5.75086621590849e-14
Gm45716	4.66781260931351e-07	-3.32421	0.006	0.086	0.00638183
Park7	5.45355680952255e-11	-3.36626	0.013	0.142	7.45610286997923e-07
Chchd2	5.40554846681315e-62	-3.39081	0.081	0.601	7.39046586382694e-58
Tpi1	3.64825671583306e-09	-3.3994	0.009	0.116	4.98789658188696e-05
Psmb5	8.6442109027e-08	-3.42187	0.006	0.095	0.00118184
Ndufv3	1.75999731415739e-17	-3.42318	0.022	0.224	2.40626832791598e-13
Tma7	7.84182865885458e-10	-3.42711	0.009	0.124	1.0721348142386e-05
Slc25a5	9.86951889018712e-16	-3.44713	0.019	0.202	1.34936062266638e-11
Lgals12	4.89450812672057e-08	-3.46833	0.006	0.098	0.000669177
Gpx3	4.95142010385639e-22	-3.4855	0.019	0.264	6.76958156599246e-18
Atp5h	1.01121842988256e-23	-3.50211	0.028	0.29	1.38253783733544e-19
Aldoa	2.74759052416792e-23	-3.5094	0.025	0.282	3.75650576464239e-19
Uqcrq	9.44551408011539e-24	-3.53555	0.031	0.294	1.29139068503338e-19
Cops9	3.67070640607357e-12	-3.54452	0.013	0.155	5.01858979838379e-08
Plin4	3.27997409092168e-31	-3.55563	0.034	0.36	4.48438057710812e-27
Eno1	1.34798596993286e-08	-3.57597	0.006	0.104	0.000184297
Iah1	2.51918200548589e-06	-3.59704	0.003	0.071	0.0344423
Mrpl20	2.06986196580854e-08	-3.60399	0.006	0.102	0.000282992
Reep5	4.20942027222494e-19	-3.67739	0.019	0.235	5.75511939618594e-15
Selenbp1	1.55207233996345e-06	-3.70445	0.003	0.074	0.0212199
Mgst1	5.99970912135359e-37	-3.73475	0.034	0.403	8.20280231071463e-33
Mt2	6.75888467080339e-07	-3.74904	0.003	0.078	0.00924075
Map1lc3a	3.3080535192823e-13	-3.82241	0.006	0.156	4.52277077156276e-09
Cidec	5.00974966092173e-85	-3.93319	0.069	0.697	6.84932973641219e-81
Tmem134	1.20972193595382e-13	-3.93972	0.009	0.166	1.65393183083607e-09
Trf	1.99850625756557e-47	-3.97894	0.019	0.452	2.73235775534365e-43
Pnpla2	5.86202891263458e-43	-3.98949	0.038	0.443	8.014565929354e-39
Gpx4	1.00507455152699e-60	-4.01729	0.053	0.562	1.37413792684771e-56
Ftl1	4.60572055113849e-82	-4.07097	0.091	0.684	6.29694113751654e-78
Scp2	1.23338068145168e-51	-4.11544	0.041	0.501	1.68627806768074e-47
Prdx5	3.668394060105e-12	-4.12594	0.006	0.144	5.01542835897556e-08
Gsta3	6.29860599601477e-12	-4.12916	0.006	0.142	8.61145411775139e-08
Vegfb	1.60246972001314e-08	-4.13237	0.003	0.098	0.00021909
Nupr1	2.13367935366859e-08	-4.15621	0.003	0.096	0.000291717
Tspo	9.545577556062e-26	-4.17967	0.016	0.29	1.3050713634648e-21
Fth1	3.01694407052708e-101	-4.21708	0.106	0.765	4.12476593322463e-97
Eif4ebp1	4.47070624296742e-13	-4.23745	0.006	0.154	6.11234957538505e-09
Ccdc80	2.83188983213775e-24	-4.26257	0.016	0.276	3.87175977849873e-20
Car3	1.52441378031317e-150	-4.32119	0.281	0.947	2.08417852044417e-146
Atp5g3	7.22193206535467e-36	-4.33609	0.019	0.372	9.8738255197529e-32
Adipoq	3.38144785873069e-59	-4.34307	0.031	0.539	4.6231155124566e-55
Adig	2.21967697463268e-22	-4.37115	0.013	0.255	3.0347423597178e-18
Nnmt	8.77589741255829e-15	-4.45301	0.003	0.168	1.19984069424497e-10
Rarres2	2.3355669585818e-10	-4.4696	0.003	0.119	3.19318714577303e-06
Apoe	2.81618640211183e-65	-4.53927	0.041	0.574	3.8502900489673e-61
Phgdh	3.26546360488222e-16	-4.545	0.006	0.187	4.46454184059497e-12
Anxa1	8.07806496451489e-07	-4.58303	0	0.071	0.0110443
Scd1	1.83745388729887e-98	-4.60225	0.059	0.741	2.51216695471501e-94
Lep	9.95467903872456e-07	-4.60399	0	0.07	0.01361
Cox8a	8.32252184433307e-54	-4.61592	0.028	0.498	1.13785518655722e-49
Apoc1	9.46511192391616e-23	-4.67669	0.009	0.254	1.29407010223782e-18
Plaat3	2.50050879298931e-56	-4.70386	0.028	0.513	3.41869562177499e-52
Mgst3	4.83217997180695e-13	-4.72053	0.003	0.148	6.60655645745446e-09
Prdx6	4.48869811158234e-13	-4.75842	0.003	0.149	6.13694805815538e-09
Fasn	5.3226605550827e-37	-4.75975	0.016	0.377	7.27714151090907e-33
Cfd	2.56128636921724e-140	-4.79024	0.166	0.901	3.50179072399381e-136
Hoxc8	1.521715805194e-07	-4.79229	0	0.08	0.00208049
Gpx1	3.41244928989795e-58	-4.83724	0.025	0.52	4.66550066914848e-54
Cebpa	1.84112907266109e-19	-4.83822	0.006	0.218	2.51719166814224e-15
Agt	1.00005700474089e-07	-4.85774	0	0.082	0.00136728
Dbi	1.73205514154816e-119	-4.9037	0.088	0.817	2.36806578952464e-115
Hebp1	1.70606714992562e-08	-5.02249	0	0.091	0.000233254
Igfbp4	2.10773222708073e-15	-5.02249	0.003	0.173	2.88169150086477e-11
Col1a2	1.03428740588072e-08	-5.12272	0	0.094	0.000141408
Rbp4	7.31552758556562e-17	-5.26549	0.003	0.188	1.00017893149853e-12
Phlda3	3.43827585837592e-10	-5.35888	0	0.111	4.70081075357155e-06
Sncg	3.63871762356162e-35	-5.4014	0.009	0.354	4.97485473493345e-31
Ifi27l2a	8.2638334831899e-136	-5.42855	0.081	0.865	1.12983131382172e-131
Slc25a1	5.80982295819650e-11	-5.44658	0	0.12	7.94318994844626e-07
Fcor	9.86271278540683e-11	-5.49601	0	0.117	1.34843009202082e-06
Lgals1	4.03333828810922e-61	-5.50346	0.013	0.526	5.51438010750292e-57
Gsn	5.96269272058742e-90	-5.6206	0.025	0.676	8.15219348758712e-86
Wfdc21	8.9576938206059e-13	-5.7459	0	0.14	1.22469589915324e-08
Mt1	2.11652219859298e-27	-5.95883	0.003	0.285	2.89370914991632e-23
Retn	7.05266300129358e-78	-6.21227	0.013	0.612	9.64240085536859e-74
Nnat	6.87166370340821e-31	-7.05837	0	0.308	9.3949386152997e-27
